# Evidence for shared ancestry between Actinobacteria and Firmicutes bacteriophages

**DOI:** 10.1101/842583

**Authors:** Matthew Koert, Júlia López-Pérez, Courtney Mattson, Steven Caruso, Ivan Erill

## Abstract

Bacteriophages typically infect a small set of related bacterial strains. The transfer of bacteriophages between more distant clades of bacteria has often been postulated, but remains mostly unaddressed. In this work we leverage the sequencing of a novel cluster of phages infecting *Streptomyces* bacteria and the availability of large numbers of complete phage genomes in public repositories to address this question. Using phylogenetic and comparative genomics methods, we show that several clusters of Actinobacteria-infecting phages are more closely related between them, and with a small group of Firmicutes phages, than with any other actinobacteriophage lineage. These data indicate that this heterogeneous group of phages shares a common ancestor with well-defined genome structure. Analysis of genomic %GC content and codon usage bias shows that these actinobacteriophages are poorly adapted to their Actinobacteria hosts, suggesting that this phage lineage could have originated in an ancestor of the Firmicutes, adapted to the low %GC content members of this phylum, and later migrated to the Actinobacteria, or that selective pressure for enhanced translational throughput is significantly lower for phages infecting Actinobacteria hosts.
