## Supplementary material for "Evidence for shared ancestry between Actinobacteria and Firmicutes bacteriophages": Table S1

Name	Family	Country	Accession	Coordinates	Genome_length	Cluster	Host	Plasmid	Prophage	GC_content	Order
Amigo	Siphoviridae	['USA', ' Spring, Texas']	KU160638	['30.0240', 'N', '95.5638', 'W']	59173	AQ	Arthrobacter sp. ATCC 21022	0	0	52.94813513	Caudovirales
Alsaber	Siphoviridae	['USA', ' Denton, TX']	MG298964	['33.1746', 'N', '97.1066', 'W']	48803	BD	Streptomyces azureus NRRL B-2655	0	0	65.91193164	Caudovirales
Scap1	Siphoviridae	['India', ' Kottayam']	MF975637	['9.58', 'N', '76.52', 'E']	43060	BI	Streptomyces scabiei RL-34	0	0	60.87552253	Caudovirales
Salgado	Siphoviridae	['USA', ' Pittsburgh, PA']	KU160664	['40.437344', 'N', '79.896927', 'W']	59807	AL	Arthrobacter sp. ATCC 21022	0	0	64.63457455	Caudovirales
Bantam	Siphoviridae	['USA', ' River Falls, WI']	KX557272	['44.979118', 'N', '92.759903', 'W']	92580	DL	Gordonia terrae 3612	0	0	64.7051199	Caudovirales
Boopy			SC201901	[None, None, None, None]	114220	DS	Gordonia terrae 3612	0	0	53.21222203
LibertyBell	Siphoviridae	['USA', ' Haslet, TX']	MH669006	['32.935234', 'N', '97.339325', 'W']	52733	BI3	Streptomyces virginiae ISP-5094	0	0	59.1185785	Caudovirales
Corgi	Siphoviridae	['USA', ' Pittsburgh, PA']	MH834607	['40.4458', 'N', '79.9569', 'W']	15771	FE	Arthrobacter globiformis NRRL B-2979 SEA	0	0	67.57973496	Caudovirales
Skog			SC201910	[None, None, None, None]	152435	DO	Gordonia terrae 3612	0	0	65.76442418
P335	Siphoviridae		DQ838728	[None, None, None, None]	33613	N/A	Lactococcus lactis F7/2	0	0	35.48627019	Caudovirales
Nason	Siphoviridae	['USA', ' Radnor, PA']	MF189174	['40.051220', 'N', '75.377228', 'W']	58059	AM	Arthrobacter sp. ATCC 21022	0	0	45.14890026	Caudovirales
GMA6	Siphoviridae	['Australia', ' Bendigo, Victoria']	KR063280	[None, None, None, None]	83324	DQ	Gordonia malaquae CON67	0	0	58.18011617	Caudovirales
ReqiPoco6	Siphoviridae		GU580942	[None, None, None, None]	78064	CC	Rhodococcus equi	0	0	53.26398852	Caudovirales
GMA2	Siphoviridae	['Australia', ' Kyneton, Victoria']	KR063281	[None, None, None, None]	103424	DS	Gordonia malaquae A448	0	0	53.37059097	Caudovirales
RavenPuff	Siphoviridae	['USA', ' Catonsville, MD']	MH155878	['39.281464', 'N', '76.751968', 'W']	43709	BI	Streptomyces scabiei RL-34	0	0	60.9027889	Caudovirales
Margaret	Siphoviridae	['USA', ' Pittsburgh, PA']	MH271302	['40.46256', 'N', '79.9319', 'W']	46950	CT	Gordonia terrae 3612	0	0	62.77529286	Caudovirales
Caterpillar	Siphoviridae	['USA', ' Waco, TX']	MF140401	['31.57763', 'N', '97.15014', 'W']	56622	AU	Arthrobacter sp. ATCC 21022	0	0	51.05965879	Caudovirales
Bridgette	Siphoviridae	['USA', ' Pittsburgh, PA']	MH834603	['40.445278', 'N', '79.953613', 'W']	43113	FA	Arthrobacter globiformis NRRL B-2979 SEA	0	0	65.08941619	Caudovirales
Gmala1	Siphoviridae		KP790009	[None, None, None, None]	75167	DF	Gordonia sp.	0	0	50.79755744	Caudovirales
Tatanka	Siphoviridae	['USA', ' River Falls, WI']	MH399789	['44.8548', 'N', '92.6345', 'W']	58120	AU	Arthrobacter sp. ATCC 21022	0	0	49.98107364	Caudovirales
Michelle			AW000002	[None, None, None, None]	54509	AW	Arthrobacter globiformis B-2979	0	0	51.69238107
Salk			AW000003	[None, None, None, None]	54492	AW	Arthrobacter globiformis B-2979	0	0	51.75255083
Bioscum	Siphoviridae	['USA', ' Canyon, TX']	KY092483	['34.972256', 'N', '101.929611', 'W']	37830	BC	Streptomyces venezuelae ATCC 10712	0	0	72.34205657	Caudovirales
Noely	Siphoviridae	['USA', ' Pittsburgh, PA']	MH834622	['40.444179', 'N', '79.952241', 'W']	15013	FE	Arthrobacter globiformis NRRL B-2979 SEA	0	0	68.32078865	Caudovirales
Abidatro	Siphoviridae	['USA', ' Montclair, NJ']	MF140397	['40.862', 'N', '74.1987', 'W']	39122	AS	Arthrobacter sp. ATCC 21022	0	0	68.54455294	Caudovirales
Correa	Siphoviridae	['USA', ' Radnor, PA']	MF189171	['40.050987', 'N', '75.377556', 'W']	57401	AM	Arthrobacter sp. ATCC 21022	0	0	45.23266145	Caudovirales
Adora	Siphoviridae	['USA', ' Beaver Falls, PA']	MK061406	['40.786217', 'N', '80.330444', 'W']	51827	CZ	Gordonia terrae 3612	0	0	65.73600633	Caudovirales
Bowser	Siphoviridae	['USA', ' Pittsburgh, PA']	KU998235	['40.446911', 'N', '79.954300', 'W']	46570	DB	Gordonia terrae 3612	0	0	67.1118746	Caudovirales
Gordon	Siphoviridae	['USA', ' Pittsburgh, PA']	KU160646	['40.311794', 'N', '80.003090', 'W']	58279	AU	Arthrobacter sp. ATCC 21022	0	0	49.84128074	Caudovirales
Jumbo	Siphoviridae	['USA', ' Hudson, WI']	KX557281	['44.984444', 'N', '92.754440', 'W']	78302	DF	Gordonia terrae 3612	0	0	54.45199356	Caudovirales
Moozy	Siphoviridae	['USA', ' Olney, MD']	MH155872	['39.149563', 'N', '77.068428', 'W']	43545	BI	Streptomyces scabiei RL-34	0	0	61.17809163	Caudovirales
Octobien14	Siphoviridae	['USA', ' Durham, NC']	MH976515	['35.9492', 'N', '78.968', 'W']	76358	DU	Gordonia terrae 3612	0	0	58.73254931	Caudovirales
1706	Siphoviridae		EU081845	[None, None, None, None]	55597	N/A	Lactococcus lactis SMQ-450	0	0	33.6888681	Caudovirales
Pupper			SC201908	[None, None, None, None]	150830	DO	Gordonia terrae 3612	0	0	66.10554929
Swenson	Siphoviridae	['USA', ' Pittsburgh, PA']	MF140429	['40.44', 'N', '77.23', 'W']	15680	AN	Arthrobacter sp. ATCC 21022	0	0	59.88520408	Caudovirales
SendItCS	Siphoviridae	['USA', ' Ellicott City, MD']	MH155880	['39.261551', 'N', '76.80948', 'W']	55993	BI	Streptomyces scabiei RL-34	0	0	58.1590556	Caudovirales
GRU1	Siphoviridae		JF923797	[None, None, None, None]	65766	CR	Gordonia rubropertincta strain Grub38	0	0	65.47456132	Caudovirales
Attis	Siphoviridae	['USA', ' Pittsburgh, PA']	KU963247	['40.443890', 'N', '79.957222', 'W']	47881	CZ	Gordonia terrae 3612	0	0	66.81982415	Caudovirales
Nadeem	Siphoviridae	['USA', ' Pittsburgh, PA']	MH399781	['40.442', 'N', '79.956', 'W']	49897	DI	Gordonia terrae 3612	0	0	67.28861455	Caudovirales
Twister6	Siphoviridae	['USA', ' Pittsburgh, PA']	KX557286	['40.440411', 'N', '79.955742', 'W']	57804	DC	Gordonia terrae 3612	0	0	67.72195696	Caudovirales
Brent	Myoviridae	['USA', ' Broomall, PA']	KT365401	['39.96043', 'N', '75.36064', 'W']	49879	AO	Arthrobacter sp. ATCC 21022	0	0	63.42548969	Caudovirales
Ewald			SC201902	[None, None, None, None]	41454	DT	Gordonia terrae CAG3	0	0	67.67018864
DrGrey	Siphoviridae	['USA', ' Denton, TX']	MF467948	['33.212585', 'N', '97.14542', 'W']	56076	BI	Streptomyces griseus ATCC 10137	0	0	59.47999144	Caudovirales
SpSL1	Siphoviridae		KM882824	[None, None, None, None]	33756	N/A	Streptococcus pneumoniae	0	0	38.59462022	Caudovirales
Picard	Siphoviridae	['USA', ' Fort Worth, TX']	KY092480	['32.847172', 'N', '97.475792', 'W']	39522	BC	Streptomyces venezuelae ATCC 10712	0	0	72.60513132	Caudovirales
Nightmare	Siphoviridae	['USA', ' Chester, PA']	MF140423	['39.8628', 'N', '75.3715', 'W']	58839	AU	Arthrobacter sp. ATCC 21022	0	0	49.85468822	Caudovirales
Rings	Siphoviridae	['USA', ' Radnor PA']	KU160663	['40.0509', 'N', '75.3783', 'W']	59167	AQ	Arthrobacter sp. ATCC 21022	0	0	53.02618013	Caudovirales
Comrade	Siphoviridae	['USA', ' Denton, TX']	MH651172	['33.209373', 'N', '97.136696', 'W']	129015	BK	Streptomyces griseus ATCC 10137	0	0	47.05964423	Caudovirales
Nellie	Podoviridae	['USA', ' Columbus, OH']	MF668279	['39.90', 'N', '82.92', 'W']	45428	AV	Arthrobacter sp. ATCC 21022	0	0	45.75151889	Caudovirales
Sporto			AW000005	[None, None, None, None]	54780	AW	Arthrobacter globiformis B-2979	0	0	51.58086893
ZooBear	Podoviridae	['USA', ' Denton, TX']	MG663586	['33.19747', 'N', '97.132881', 'W']	46135	BF	Streptomyces griseus ATCC 10137	0	0	59.65319172	Caudovirales
Petra	Siphoviridae	['USA', ' Pittsburgh, PA']	MH153808	['40.4468', 'N', '79.9542', 'W']	52304	CV	Gordonia westfalica NRRL B-24152	0	0	67.08282349	Caudovirales
Shiba			AW000004	[None, None, None, None]	54204	AW	Arthrobacter globiformis B-2979	0	0	51.66961848
Gravy	Siphoviridae	['USA', ' Pittsburgh, PA']	MG962368	['40.431831', 'N', '79.952492', 'W']	59545	DJ	Gordonia terrae 3612	0	0	51.07061886	Caudovirales
Bodacious	Siphoviridae	['USA', ' Northampton, MA']	MK112531	['42.19', 'N', '72.38', 'W']	43239	AK	Arthrobacter sp. (ATCC 21022)	0	0	60.72295844	Caudovirales
P118	Siphoviridae		KJ489012	[None, None, None, None]	54173	N/A	Lactococcus lactis	0	0	33.49454525	Caudovirales
Egad			AW000001	[None, None, None, None]	54517	AW	Arthrobacter globiformis B-2979	0	0	51.63526973
FP_oengus	Siphoviridae	['France']	MG711463	[None, None, None, None]	58391	N/A	Faecalibacterium prausnitzii	0	0	49.79363258	Caudovirales
Pine5	Siphoviridae		GU580943	[None, None, None, None]	59231	SINGLE	Rhodococcus equi	0	0	67.0949334	Caudovirales
Link	Siphoviridae	['USA', ' Waco, TX']	MF140417	['31.548889', 'N', '97.114723', 'W']	15521	AN	Arthrobacter sp. ATCC 21022	0	0	60.17653502	Caudovirales
Soups	Siphoviridae	['USA', ' Pittsburgh, PA']	KU998249	['40.446911', 'N', '79.954300', 'W']	52924	A	Gordonia terrae 3612	0	0	61.8641826	Caudovirales
Nandita	Siphoviridae	['USA', ' Pittsburgh, PA']	MH834621	['40.445', 'N', '79.954720', 'W']	42378	FF	Arthrobacter globiformis NRRL B-2979 SEA	0	0	64.89688046	Caudovirales
KellEzio	Siphoviridae	['USA', ' Burkesville, KY']	KU647626	['36.638977', 'N', '85.298607', 'W']	58871	AT	Arthrobacter sp. ATCC 21022	0	0	63.34358173	Caudovirales
Arcadia	Siphoviridae	['USA', ' Radnor, PA']	MF189170	['40.051220', 'N', '75.377228', 'W']	58059	AM	Arthrobacter sp. ATCC 20122	0	0	45.15234503	Caudovirales
Neville	Siphoviridae	['USA', ' Westford, MA']	MH651182	['42.582523', 'N', '71.485779', 'W']	75813	DU	Gordonia terrae 3612	0	0	58.7524567	Caudovirales
Niktson	Siphoviridae	['USA', ' Columbus, OH']	MF038790	['39.9121', 'N', '83.0508', 'W']	58405	AU	Arthrobacter sp. ATCC 21022	0	0	49.91182262	Caudovirales
LP65	Myoviridae		AY682195	[None, None, None, None]	131522	N/A	Lactobacillus	0	0	37.31999209	Caudovirales
Nyceirae	Siphoviridae	['USA', ' Pittsburgh, PA']	KX557282	['40.445', 'N', '79.954', 'W']	41857	DT	Gordonia terrae 3612	0	0	67.5131997	Caudovirales
Sadboi			SC201909	[None, None, None, None]	67485	DV	Gordonia rubripertincta NRRL B-16540	0	0	58.07809143
Beans	Myoviridae	['USA', ' River Falls, WI']	MF324907	['44.858913', 'N', '92.626854', 'W']	49797	AO	Arthrobacter sp. ATCC 21022	0	0	63.56607828	Caudovirales
phiM7	Myoviridae		KR052480	[None, None, None, None]	188427	N/A	Sinorhizobium meliloti	0	0	49.0370276	Caudovirales
Hestia	Siphoviridae	['USA', ' Pittsburgh, PA']	MH910036	['40.44122', 'N', '79.95544', 'W']	51476	AY	Arthrobacter globiformis NRRL B-2979 SEA	0	0	62.2833942	Caudovirales
Tophat	Myoviridae	['USA', ' Lewisburg, PA']	MF185725	['40.956', 'N', '76.883', 'W']	70091	AR	Arthrobacter sp. ATCC 21022	0	0	61.63986817	Caudovirales
Emperor	Siphoviridae	['USA', ' Pittsburgh, PA']	MH271296	['40.444580', 'N', '79.955429', 'W']	16604	DM	Gordonia terrae 3612	0	0	70.11563479	Caudovirales
GodonK			SC201903	[None, None, None, None]	122563	DK	Gordonia terrae 3612	0	0	54.38182812
Mojorita	Siphoviridae	['USA', ' Denton, TX']	KY092482	['33.207504', 'N', '97.147453', 'W']	38496	BD	Streptomyces venezuelae ATCC 10712	0	0	72.53740648	Caudovirales
Cozz	Siphoviridae	['USA', ' Pittsburgh, PA']	KU998239	['40.446911', 'N', '79.954300', 'W']	46600	CT	Gordonia terrae 3612	0	0	60.04291845	Caudovirales
Sonali			SC201911	[None, None, None, None]	61073	FG	Arthrobacter globiformis B-2979	0	0	67.74024528
Mudcat	Siphoviridae	['USA', ' Central City, KY']	KU647628	['37.323723', 'N', '87.112396', 'W']	59443	AM	Arthrobacter sp. ATCC 21022	0	0	45.1037128	Caudovirales
Wip1	Betatectivirus		KF188458	[None, None, None, None]	14319	N/A	Bacillus anthracis	0	0	36.8531322	Tectiviridae
Heisenberger	Siphoviridae	['USA', ' Owensboro, KY']	MF189173	['36.986942', 'N', '86.454445', 'W']	58208	AM	Arthrobacter sp. ATCC 21022	0	0	45.12609951	Caudovirales
Kroos	Siphoviridae	['USA', ' Grand Rapids, MI']	MH976513	['42.938541', 'N', '85.636185', 'W']	57973	DE	Gordonia terrae 3612	0	0	68.12999155	Caudovirales
StarLord			AW000006	[None, None, None, None]	54504	AW	Arthrobacter globiformis B-2979	0	0	51.65308968
Terapin	Siphoviridae	['USA', ' Pittsburgh, PA']	KX557285	['40.443779', 'N', '79.953072', 'W']	66611	DG	Gordonia terrae 3612	0	0	59.55172569	Caudovirales
Grayson	Siphoviridae	['USA', ' Pittsburgh, PA']	MH153812	['40.441761', 'N', '79.955917', 'W']	131801	CB	Rhodococcus erythropolis RIA 643	0	0	41.24627279	Caudovirales
Twort	Myoviridae		AY954970	[None, None, None, None]	130706	N/A	Staphylococcus	0	0	30.26104387	Caudovirales
Jeanie	Siphoviridae	['USA', ' Schenley Park, Pittsburgh PA']	KU998256	['40.443302', 'N', '79.952385', 'W']	17118	CW	Gordonia neofelifaecis NRRL 59395	0	0	68.61782919	Caudovirales
BetterKatz	Siphoviridae	['USA', ' Pittsburgh, PA']	KU963261	['40.442566', 'N', '79.957275', 'W']	50636	DI	Gordonia terrae 3612	0	0	67.11430603	Caudovirales
Orchid	Siphoviridae	['USA', ' Pittsburgh, PA']	KU998253	['40.446911', 'N', '79.954300', 'W']	80650	CX	Gordonia terrae 3612	0	0	47.00681959	Caudovirales
Kvothe	Siphoviridae	['USA', ' Pittsburgh, PA']	KU998243	['40.397472', 'N', '79.946541', 'W']	75462	CS	Gordonia terrae 3612	0	0	59.48026821	Caudovirales
McGonagall	Siphoviridae	['USA', ' Pittsburgh, PA']	KU998255	['40.446911', 'N', '79.954300', 'W']	17119	CW	Gordonia neofelifaecis NRRL 59395	0	0	68.6138209	Caudovirales
Vulture	Siphoviridae	['USA', ' Marlton, NJ']	KU160671	['39.913891', 'N', '74.901070', 'W']	43336	AK	Arthrobacter sp. ATCC 21022	0	0	61.56313458	Caudovirales
Yogi	Siphoviridae	['USA']	KX712236	['32.5283', 'N', '92.0734', 'W']	46930	CA	Rhodococcus erythropolis RIA 643	0	0	58.84721926	Caudovirales
Teacup	Siphoviridae	['USA', ' Lewisburg, PA']	MF140432	['40.9639', 'N', '76.8881', 'W']	58238	AU	Arthrobacter sp. ATCC 21022	0	0	49.82142244	Caudovirales
Sputnik	Siphoviridae	['USA', ' Saylorsburg, PA']	MH834628	['40.9046', 'N', '75.3863', 'W']	14927	AX	Arthrobacter sulfureus NRRL B-14730 SEA	0	0	58.04247337	Caudovirales
Trine	Siphoviridae	['USA', ' Pittsburgh, PA']	MH271318	['40.4447', 'N', '79.9522', 'W']	43758	CD	Gordonia terrae 3612	0	0	67.81617076	Caudovirales
Tribby	Siphoviridae	['USA', ' Lewisburg, PA']	MF189175	['40.9546', 'N', '76.8836', 'W']	59084	AM	Arthrobacter sp. ATCC 21022	0	0	45.22544174	Caudovirales
Gustav	Siphoviridae	['USA', ' Pittsburgh, PA']	MG198784	['40.46256', 'N', '79.93115', 'W']	44408	CD	Gordonia terrae 3612	0	0	67.85489101	Caudovirales
Stayer			AW000007	[None, None, None, None]	54507	AW	Arthrobacter globiformis B-2979	0	0	51.71262407
P078	Siphoviridae		KJ489010	[None, None, None, None]	54452	N/A	Lactococcus lactis	0	0	33.515757	Caudovirales
Phendrix			SC201906	[None, None, None, None]	121350	DK	Gordonia terrae 3612	0	0	54.6131026
Wentworth	Siphoviridae	['USA', ' Fort Worth, TX']	MH019216	['32.98522', 'N', '97.285149', 'W']	68260	BN	Streptomyces griseus ATCC 10137	0	0	64.1224729	Caudovirales
Waltz	Siphoviridae	['USA', ' Oachita National Forest, AR']	MG099950	['34.486519', 'N', '93.928040', 'W']	58499	AL	Arthrobacter sp. ATCC 21022	0	0	64.34298022	Caudovirales
Kerry	Siphoviridae	['USA', ' Pittsburgh, PA']	MG962369	['40.431831', 'N', '79.952492', 'W']	59608	DJ	Gordonia terrae 3612	0	0	51.06193799	Caudovirales
BritBrat	Siphoviridae	['USA', ' Pittsburgh, PA']	KU998233	['40.397472', 'N', '79.946541', 'W']	55524	CY	Gordonia terrae 3612	0	0	64.99891939	Caudovirales
Suzy	Siphoviridae	['USA', ' Pittsburgh, PA']	MH271313	['40.4338', 'N', '79.9357', 'W']	67118	DG	Gordonia terrae 3612	0	0	59.0944307	Caudovirales
CaptnMurica	Siphoviridae	['USA', ' Pittsburgh, PA']	KU160641	['40.4423', 'N', '79.9407', 'W']	58159	AU	Arthrobacter sp. ATCC 21022	0	0	49.58819787	Caudovirales
Peas	Siphoviridae	['USA', ' Pittsburgh, PA']	MH834623	['40.4406', 'N', '79.9959', 'W']	44103	FA	Arthrobacter globiformis NRRL B-2979 SEA	0	0	64.7121511	Caudovirales
ASCC531	Siphoviridae	['Australia']	JQ740812	[None, None, None, None]	31773	N/A	Lactococcus lactis	0	0	34.64576842	Caudovirales
Rima	Siphoviridae	['USA', ' Brooklyn, NY']	KX670790	['40.674763', 'N', '73.952309', 'W']	56168	BI	Streptomyces azureus NRRL B-2655	0	0	59.55704316	Caudovirales
O1205	Siphoviridae		U88974	[None, None, None, None]	43075	N/A	Streptococcus	0	0	38.26349391	Caudovirales
ComicSans	Siphoviridae	['USA', ' Williamsburg, VA']	KT372002	['37.282925', 'N', '76.664688', 'W']	46596	CA	Rhodococcus erythropolis RIA 643	0	0	58.54794403	Caudovirales
Mendel	Podoviridae	['USA', ' Buffalo, New York']	MK016500	['42.93382', 'N', '78.64562', 'W']	19428	FD	Arthrobacter globiformis NRRL B-2979 SEA	0	0	59.82602429	Caudovirales
Count	Siphoviridae	['USA', ' Pittsburgh, PA']	MH153801	['40.44305', 'N', '79.95694', 'W']	78922	N/A	Microbacterium foliorum NRRL B-24224 SEA	0	0	51.37477509	Caudovirales
Kitkat	Siphoviridae	['USA', ' Ross, CA']	KU647627	['37.9625', 'N', '122.5550', 'W']	58560	AT	Arthrobacter sp. ATCC 21022	0	0	63.39139344	Caudovirales
Seahorse	Siphoviridae	['USA', ' Pittsburgh, PA']	MH910041	['40.443867', 'N', '80.005379', 'W']	56481	AY	Arthrobacter globiformis NRRL B-2979 SEA	0	0	62.69719021	Caudovirales
Bing	Siphoviridae	['USA', ' St. Louis, MO']	MG757154	['41.475', 'N', '87.814', 'W']	56341	BI	Streptomyces lividans JI1326	0	0	59.42386539	Caudovirales
PhorbesPhlower			SC201907	[None, None, None, None]	41486	DH	Gordonia terrae 3612	0	0	65.07978595
ReqiPepy6	Siphoviridae		GU580941	[None, None, None, None]	76797	CC	Rhodococcus equi	0	0	53.41094053	Caudovirales
Brad	Siphoviridae	['USA', ' Columbus, OH']	MH450114	['39.99999', 'N', '83.02371', 'W']	45418	AV	Arthrobacter sp. ATCC 21022	0	0	45.73076754	Caudovirales
c2	Siphoviridae		L48605	[None, None, None, None]	22172	N/A	Synechococcus	0	0	36.31607433	Caudovirales
Atraxa	Siphoviridae	['USA', ' Saylorsburg, PA']	MH834597	['40.9046', 'N', '75.3863', 'W']	14927	AX	Arthrobacter sulfureus NRRL B-14730 SEA	0	0	58.0357741	Caudovirales
Phistory	Siphoviridae	['USA', ' Nyack, NY']	MH651185	['41.0865', 'N', '73.931', 'W']	53085	DN	Gordonia terrae 3612	0	0	62.97824244	Caudovirales
P162	Siphoviridae		KJ489013	[None, None, None, None]	55584	N/A	Lactococcus lactis	0	0	33.33333333	Caudovirales
Lysidious	Siphoviridae	['USA', ' Pittsburgh, PA']	MF919521	['40.433334', 'N', '79.95', 'W']	50948	CV	Gordonia terrae 3612	0	0	67.00164874	Caudovirales
Sitar	Siphoviridae	['USA', ' Pittsburgh, PA']	MH153809	['40.440979', 'N', '79.945572', 'W']	59641	DE	Gordonia terrae NRRL B-16283	0	0	67.33119834	Caudovirales
IME_EF3	Siphoviridae	['China', ' Beijing']	KF728385	[None, None, None, None]	41687	N/A	Enterococcus faecalis	0	0	34.59831602	Caudovirales
phiBT1	Siphoviridae		AJ550940	[None, None, None, None]	41831	BB	Streptomyces	0	0	62.76445698	Caudovirales
PrincessTrina	Myoviridae	['USA', ' Laurel Springs, NJ']	KU160660	['39.8178', 'N', '75.0103', 'W']	70265	AR	Arthrobacter sp. ATCC 21022	0	0	61.58400342	Caudovirales
Cheesy	Siphoviridae	['USA', ' River Falls, WI']	MF324906	['45.6948929', 'N', '92.6290207', 'W']	58739	AM	Arthrobacter sp. ATCC 21022	0	0	45.24762083	Caudovirales
Galaxy	Siphoviridae	['USA', ' Harmony, PA']	KU160644	['40.808556', 'N', '80.106895', 'W']	37809	AS	Arthrobacter sp. ATCC 21022	0	0	68.43344177	Caudovirales
Lambo			SC201904	[None, None, None, None]	67813	DV	Gordonia rubripertincta NRRL B-16540	0	0	58.29560704
Confidence	Siphoviridae	['USA', ' River Falls, WI']	MG872834	['44.852', 'N', '92.6221', 'W']	50646	CY	Gordonia terrae 3612	0	0	66.3566718	Caudovirales
Weasels2	Siphoviridae	['USA', ' Monroe, LA']	KX774321	['32.5305', 'N', '92.0775', 'W']	134973	CB	Rhodococcus erythropolis RIA 643	0	0	41.29270299	Caudovirales
Yara	Siphoviridae	['USA', ' Denton, TX']	MH019215	['33.195972', 'N', '97.12682', 'W']	68671	BN	Streptomyces toxytricini NRRL B-5426	0	0	63.89014286	Caudovirales
Lucky10	Siphoviridae	['USA', ' Pittsburgh, PA']	KU963256	['40.442272', 'N', '79.955971', 'W']	42979	DH	Gordonia terrae 3612	0	0	65.37844063	Caudovirales
Spectropatronm	Siphoviridae	['USA', ' Justin, TX']	MF467949	['33.085430', 'N', '97.302528', 'W']	55707	BI	Streptomyces griseus ATCC 10137	0	0	59.53650349	Caudovirales
Wizard	Siphoviridae	['USA', ' Pittsburgh, PA']	KU998234	['40.446911', 'N', '79.954300', 'W']	58308	DC	Gordonia terrae 3612	0	0	67.94264938	Caudovirales
Romero	Podoviridae	['USA', ' Venus, TX']	MG663584	['32.416203', 'N', '97.100143', 'W']	46079	BF	Streptomyces griseus ATCC 10137	0	0	59.73870961	Caudovirales
PatrickStar	Siphoviridae	['USA', ' Pittsburgh, PA']	KU998252	['40.446911', 'N', '79.954300', 'W']	80729	CX	Gordonia terrae 3612	0	0	46.99426476	Caudovirales
Camille	Siphoviridae	['USA', ' Pittsburgh, PA']	MH153800	['40.4392', 'N', '79.95694', 'W']	53097	N/A	Microbacterium foliorum NRRL B-24224 SEA	0	0	56.308266	Caudovirales
Rowa	Siphoviridae	['USA', ' New Braunfels, TX']	MG593803	['29.711027', 'N', '98.133835', 'W']	42890	BL	Streptomyces azureus NRRL B-2655	0	0	61.20307764	Caudovirales
ElephantMan	Siphoviridae	['USA', ' Columbus, OH']	MF038791	['39.9121', 'N', '83.0508', 'W']	58405	AU	Arthrobacter sp. ATCC 21022	0	0	49.91182262	Caudovirales
Mufasa8			SC201905	[None, None, None, None]	60205	FG	Arthrobacter sp. ATCC 21022	0	0	66.13570301
P092	Siphoviridae		KJ489011	[None, None, None, None]	53513	N/A	Lactococcus lactis	0	0	33.52830153	Caudovirales
Getalong	Siphoviridae	['USA', ' Bowling Green, KY']	MH779504	['36.93262', 'N', '86.40674', 'W']	56214	DN	Gordonia terrae 3612	0	0	62.82064966	Caudovirales
Peregrin	Siphoviridae	['USA', ' Pittsburgh, PA']	MH153807	['40.4452', 'N', '79.9530', 'W']	133006	CB	Rhodococcus erythropolis RIA 643	0	0	41.44173947	Caudovirales
SPO1	Myoviridae	['Japan']	FJ230960	[None, None, None, None]	132562	N/A	Bacillus subtilis	0	0	39.96469577	Caudovirales
7201	Siphoviridae		AF145054	[None, None, None, None]	35466	N/A	Streptococcus	0	0	38.72723171	Caudovirales
Elsa	Siphoviridae	['USA', ' Exton, PA']	MF189172	['40.044994', 'N', '75.592491', 'W']	58059	AM	Arthrobacter sp. ATCC 21022	0	0	45.15234503	Caudovirales
Circum	Siphoviridae	['USA', ' Denton, TX']	KU160642	['33.212624', 'N', '97.14895', 'W']	58353	AM	Arthrobacter sp. ATCC 21022	0	0	45.17505527	Caudovirales
1-A4	Siphoviridae	['USA']	GQ451696	[None, None, None, None]	29508	N/A	Leuconostoc mesenteroides 1-A4	0	0	36.14612986	Caudovirales
TG1	Siphoviridae		JX182372	[None, None, None, None]	40474	BB	Streptomyces avermitilis	0	0	64.64891041	Caudovirales
Alma	Siphoviridae	['USA', ' Texas']	JN699005	[None, None, None, None]	53177	A	Mycobacterium smegmatis mc2 155	0	0	62.46121443	Caudovirales
Vendetta	Siphoviridae	['USA', ' Pittsburgh, PA']	KU998237	['40.446911', 'N', '79.954300', 'W']	45858	CU	Gordonia terrae 3612	0	0	66.13458938	Caudovirales
Rainydai	Siphoviridae	['USA', ' Rosedale, MD']	MH155877	['39.359875', 'N', '76.497643', 'W']	57623	BI	Streptomyces scabiei RL-34	0	0	58.07576836	Caudovirales
Gray	Myoviridae	['USA']	MK279853	['0.44644', 'N', '79.957558', 'W']	88970	DQ	Gordonia rubripertincta NRRL B-16540 SEA	0	0	60.29785321	Caudovirales
LukeCage	Siphoviridae	['USA', ' Dallas, TX']	MH590597	['32.749207', 'N', '96.95602', 'W']	133195	BE	Streptomyces griseus ATCC 10137	0	0	49.04988926	Caudovirales
Ryan	Siphoviridae	['USA', ' Buffalo, NY']	MH834627	['42.93382', 'N', '78.64562', 'W']	43182	FF	Arthrobacter globiformis NRRL B-2979 SEA	0	0	65.06877866	Caudovirales
Daredevil	Siphoviridae	['USA', ' Pittsburgh, PA']	MH590603	['40.439445', 'N', '79.954170', 'W']	90490	DL	Gordonia terrae 3612	0	0	64.84252404	Caudovirales
Adgers	Siphoviridae	['USA', ' Charleston,SC']	MG757152	['32.776096', 'N', '79.925377', 'W']	76008	CS	Gordonia terrae 3612	0	0	58.98984317	Caudovirales
Nesbitt	Siphoviridae	['USA', ' Dupont, PA']	MH001457	['41.322514', 'N', '75.747391', 'W']	42446	BL	Streptomyces lividans JI 1326	0	0	66.83079678	Caudovirales
DinoDaryn	Siphoviridae	['USA', ' Pittsburgh, PA']	KY471269	['40.4426', 'N', '79.9565', 'W']	44936	CU	Gordonia terrae 3612	0	0	66.18301584	Caudovirales
BillNey	Siphoviridae	['USA', ' St. Louis, MO']	MG757153	['38.644806', 'N', '90.312263', 'W']	127084	BK	Streptomyces viridochromogenes DSM40736	0	0	52.83277202	Caudovirales
Patio	Siphoviridae	['USA', ' Pittsburgh PA']	MF919542	['40.442840', 'N', '79.956205', 'W']	66251	CR	Gordonia terrae 3612	0	0	65.55674631	Caudovirales
StarPlatinum	Siphoviridae	['USA', ' Denton, TX']	MH576965	['33.202415', 'N', '97.16187', 'W']	133886	BE	Streptomyces griseus ATCC 10137	0	0	49.46596358	Caudovirales
949	Siphoviridae	['New Zealand']	HM029250	[None, None, None, None]	114768	N/A	Lactococcus lactis strain ML8	0	0	32.68942562	Caudovirales
Hedwig	Siphoviridae	['USA', ' Pittsburgh, PA']	KX557279	['40.445', 'N', '79.954', 'W']	44536	DB	Gordonia terrae 3612	0	0	67.19283276	Caudovirales
Anjali	Podoviridae	['USA', ' Pittsburgh, PA']	MK016490	['40.447441', 'N', '79.955994', 'W']	19679	FD	Arthrobacter globiformis NRRL B-2979 SEA	0	0	59.37293562	Caudovirales
HotFries	Siphoviridae	['USA', ' Owings Mills, MD']	MH155869	['39.441936', 'N', '76.785538', 'W']	43699	BI	Streptomyces scabiei RL-34	0	0	60.90757226	Caudovirales
Bam35c	Betatectivirus		AY257527	[None, None, None, None]	14935	N/A	Bacillus	0	0	39.71878139	Tectiviridae
Pagassa	Siphoviridae	['USA', ' Provo, Utah']	MG727699	[None, None, None, None]	40035	N/A	Paenibacillus larvae	0	0	42.00074934	Caudovirales
28201	Siphoviridae		KX456206	[None, None, None, None]	34396	N/A	Lactococcus lactis SMQ-86	0	0	35.8210257	Caudovirales
SallySpecial	Siphoviridae	['USA', ' Orono, ME']	MG812496	['44.9013', 'N', '68.6696', 'W']	15896	DM	Gordonia terrae 3612	0	0	70.13085053	Caudovirales
